# The dilemma of underestimating freshwater biodiversity: morphological and molecular approaches

**DOI:** 10.1101/2024.01.23.576836

**Authors:** Alexandra Schoenle, Dominik Scepanski, Alexander Floß, Pascal Büchel, Ann-Kathrin Koblitz, Anja Scherwaß, Hartmut Arndt, Ann-Marie Waldvogel

**Affiliations:** Ecological Genomics, Department of Biology, Institute of Zoology, Biocenter Cologne, University of Cologne, Cologne, Germany; General Ecology, Department of Biology, Institute of Zoology, Biocenter Cologne, University of Cologne, Cologne, Germany

**Keywords:** metabarcoding, morphotypes, species richness, V9 region

## Abstract

**Background:** The Lower Rhine ecosystem has been extensively shaped by human activities, destroying, modifying, and even creating novel water bodies as habitats. Freshwater systems are hotspots of biodiversity and highly complex ecosystems. However, knowledge and description of its biodiversity across all trophic levels is still incomplete and the complexity of interactions remains unresolved, especially below the micro scale. This is even true for important international inland waterways such as the River Rhine. We here document the biodiversity of the Lower Rhine and associated water bodies, spanning from the level of protists up to the level of larger invertebrate predators and herbivores organized in faunal size classes (nano-, micro, meio- and macrofauna). This study is part of a long-term ecological research project (LTER-D REES). Our study includes two riprap sections of the river’s main channel, two oxbows and two gravel-pit lakes in the river’s flood plain. Diversity was assessed through morphotype richness and metabarcoding, as well as accounting for sediment composition.

**Results:** We found high discrepancies between amplicon sequencing variants (ASVs) and morphotype richness in all size classes, as well as a problematic limitation of reference sequences from freshwater organisms in public databases. Irrespective of the size class, we observed habitat specific zoobenthos communities in each of the three investigated habitat types, with few taxa or taxonomic groups overlapping.

**Conclusions:** Our results demonstrate the importance to integrate different methodologies and extend freshwater sequencing efforts for the assessment of biodiversity across all trophic levels, as particularly relevant for long term projects.
