## Additional file 2 for "The dilemma of underestimating freshwater biodiversity: morphological and molecular approaches"

### Sheet: Additional_file_2_TableS1
Additional file 2: Table S1. Morphotype richness per size class and number of detected morphotypes within the six sampling stations.
											Number of detected morphotypes
											Ripraps		Oxbows		Gravel-pit lakes
sizeclass	type	Kingdom	Supergroup	Division	Class-Phylum	Class	Order	Family	Genus	Species	Station F	Station E	Station A	Station B	Station C	Station D
microfauna	morphotype	Eukaryota	Alveolata	Dinoflagellata	Dinophyceae	Dinophyceae	Dinophyceae_X	Dinophyceae_XX	Dinophyceae_XXX	Dinophyceae_XXX_sp.	0	1	0	0	0	0
microfauna	morphotype	Eukaryota	Amoebozoa	Lobosa	Lobosa_X	Lobosa_X	Lobosa_XX	Lobosa_XXX	Lobosa_XXXX	Lobosa_XXXX_Morphotype_1	0	1	0	0	0	0
microfauna	morphotype	Eukaryota	Amoebozoa	Amoebozoa_X	Amoebozoa_XX	Amoebozoa_XX	Amoebozoa_XXX	Amoebozoa_XXXX	Amoebozoa_XXXXX	Amoebozoa_XXXXX_Morphotype_1	1	0	0	0	0	0
microfauna	morphotype	Eukaryota	Amoebozoa	Amoebozoa_X	Amoebozoa_XX	Amoebozoa_XX	Amoebozoa_XXX	Amoebozoa	Amoebozoa_XXXXX	Amoebozoa_XXXXX_Morphotype_2	1	0	0	0	0	0
microfauna	morphotype	Eukaryota	Amoebozoa	Amoebozoa_X	Amoebozoa_XX	Amoebozoa_XX	Amoebozoa_XXX	Amoebozoa	Amoebozoa_XXXXX	Amoebozoa_XXXXX_Morphotype_3	1	0	0	0	0	0
microfauna	morphotype	Eukaryota	Alveolata	Ciliophora	Spirotrichea	Spirotrichea	Euplotia	Aspidiscidae	Aspidisca	Aspidisca_cicada	1	0	0	0	0	0
microfauna	morphotype	Eukaryota	Alveolata	Ciliophora	Spirotrichea	Spirotrichea	Euplotia	Aspidiscidae	Aspidisca	Aspidisca_lynceus	1	1	0	0	0	0
microfauna	morphotype	Eukaryota	Alveolata	Ciliophora	Spirotrichea	Spirotrichea	Euplotia	Aspidiscidae	Aspidisca	Aspidisca_sp.	1	1	0	0	0	1
microfauna	morphotype	Eukaryota	Alveolata	Ciliophora	Spirotrichea	Spirotrichea	Euplotia	Aspidiscidae	Aspidisca	Aspidisca_turrita	1	0	0	0	0	0
microfauna	morphotype	Eukaryota	Alveolata	Ciliophora	Oligohymenophorea	Oligohymenophorea	Peritrichia_2	Sessilida	Astylozoon	Astylozoon sp.	0	0	0	0	0	1
microfauna	morphotype	Eukaryota	Alveolata	Ciliophora	Phyllopharyngea	Phyllopharyngea	Chlamydodontida	Chilodonellidae	Pseudochilodonopsis	Pseudochilodonopsis_sp.	0	1	0	0	0	0
microfauna	morphotype	Eukaryota	Alveolata	Ciliophora	Nassophorea	Nassophorea	Synhymenia	Scaphidiodontidae	Chilodontopsis	Chilodontopsis sp.	0	0	0	0	1	1
microfauna	morphotype	Eukaryota	Alveolata	Ciliophora	Oligohymenophorea	Oligohymenophorea	Scuticociliatia	Cinetochilidae	Cinetochilum	Cinetochilum_magaritaceum	1	1	0	0	1	1
microfauna	morphotype	Eukaryota	Alveolata	Ciliophora	Spirotrichea	Spirotrichea	Choreotrichida	Codonellidae	Codonella	Codonella_cratera	0	1	0	0	0	0
microfauna	morphotype	Eukaryota	Alveolata	Ciliophora	Prostomatea_1	Prostomatea_1	Prostomatea_1_X	Colepidae	Coleps	Coleps_sp.	0	0	0	0	1	0
microfauna	morphotype	Eukaryota	Alveolata	Ciliophora	Oligohymenophorea	Oligohymenophorea	Hymenostomatia	Tetrahymenida	Colpidium	Colpidium_sp.	0	1	0	0	0	0
microfauna	morphotype	Eukaryota	Alveolata	Ciliophora	Oligohymenophorea	Oligohymenophorea	Scuticociliatia	Pleuronematida	Ctedoctema	Ctedoctema_sp.	0	1	0	0	0	0
microfauna	morphotype	Eukaryota	Alveolata	Ciliophora	Oligohymenophorea	Oligohymenophorea	Scuticociliatia_2	Scuticociliatia_2_X	Cyclidium	Cyclidium_sp.	1	0	0	0	0	0
microfauna	morphotype	Eukaryota	Alveolata	Ciliophora	Spirotrichea	Spirotrichea	Euplotia	Euplotidae	Euplotes	Euplotes_sp.	0	0	0	0	1	0
microfauna	morphotype	Eukaryota	Alveolata	Ciliophora	Spirotrichea	Spirotrichea	Hypotrichia	Holostichidae	Holosticha	Holosticha_pullaster	0	1	0	0	0	0
microfauna	morphotype	Eukaryota	Alveolata	Ciliophora	Spirotrichea	Spirotrichea	Choreotrichida	Strobilidiidae_C	Strobilidium	Strobilidium_sp.	0	1	0	0	1	0
microfauna	morphotype	Eukaryota	Alveolata	Ciliophora	Spirotrichea	Spirotrichea	Sporadotrichida	Oxytrichidae	Tachysoma	Tachysoma_pellionellum	0	1	0	0	0	0
microfauna	morphotype	Eukaryota	Alveolata	Ciliophora	Spirotrichea	Spirotrichea	Tintinnida	Tintinnidiidae	Tintinnidium	Tintinnidium_sp.	0	0	0	1	0	0
microfauna	morphotype	Eukaryota	Alveolata	Ciliophora	Phyllopharyngea	Phyllopharyngea	Cyrtophoria_4	Chilodonellidae	Trithigmostoma	Trithigmostoma_cucullulus	0	1	0	0	0	0
microfauna	morphotype	Eukaryota	Alveolata	Ciliophora	Phyllopharyngea	Phyllopharyngea	Cyrtophoria_4	Chilodonellidae	Trithigmostoma	Trithigmostoma_sp.	1	0	0	0	0	0
microfauna	morphotype	Eukaryota	Alveolata	Ciliophora	Oligohymenophorea	Oligohymenophorea	Scuticociliatia	Cinetochilidae	Cinetochilum	Cinetochilum_sp.	1	0	0	0	0	0
microfauna	morphotype	Eukaryota	Alveolata	Ciliophora	Phyllopharyngea	Phyllopharyngea	Cyrtophoria	Cyrtophoria_X	Cyrtophoria_XX	Cyrtophoria_XX_sp.	1	0	0	0	0	0
microfauna	morphotype	Eukaryota	Alveolata	Ciliophora	Spirotrichea	Spirotrichea	Euplotia	Euplotidae	Euplotidae_X	Euplotidae_X_sp.	0	0	0	0	1	0
microfauna	morphotype	Eukaryota	Alveolata	Ciliophora	Litostomatea	Litostomatea	Haptoria	Haptoria_X	Haptoria_XX	Haptoria_XX_sp.	1	1	0	0	0	0
microfauna	morphotype	Eukaryota	Alveolata	Ciliophora	Oligohymenophorea	Oligohymenophorea	Scuticociliatia	Scuticociliatia_X	Scuticociliatia_XX	Scuticociliatia_XX_sp.	1	0	0	0	0	1
microfauna	morphotype	Eukaryota	Alveolata	Ciliophora	Oligohymenophorea	Oligohymenophorea	Scuticociliatia_1	Philasterida	Uronema	Uronema_sp.	0	1	0	1	0	0
microfauna	morphotype	Eukaryota	Alveolata	Ciliophora	Spirotrichea	Spirotrichea	Hypotrichia	Halteriidae	Halteria	Halteria-like_Morphotype_3	0	1	0	0	0	0
microfauna	morphotype	Eukaryota	Alveolata	Ciliophora	Spirotrichea	Spirotrichea	Hypotrichia	Hypotrichia_X	Oligotrochia	Oligotrochia_Morphotype_1	0	0	1	0	1	1
microfauna	morphotype	Eukaryota	Alveolata	Ciliophora	Spirotrichea	Spirotrichea	Hypotrichia	Hypotrichia_X	Oligotrochia	Oligotrochia_Morphotype_2	0	0	0	0	0	1
microfauna	morphotype	Eukaryota	Alveolata	Ciliophora	Ciliophora	Ciliophora	Ciliophora_X	Ciliophora_XX	Ciliophora_XXX	Ciliophora_XXX_Morphotype_1	0	0	1	0	0	0
microfauna	morphotype	Eukaryota	Alveolata	Ciliophora	Ciliophora	Ciliophora	Ciliophora_X	Ciliophora_XX	Ciliophora_XXX	Ciliophora_XXX_Morphotype_2	0	1	0	1	0	0
microfauna	morphotype	Eukaryota	Alveolata	Ciliophora	Ciliophora	Ciliophora	Ciliophora_X	Ciliophora_XX	Ciliophora_XXX	Ciliophora_XXX_Morphotype_3	0	1	0	0	0	0
microfauna	morphotype	Eukaryota	Alveolata	Ciliophora	Ciliophora	Ciliophora	Ciliophora_X	Ciliophora_XX	Ciliophora_XXX	Ciliophora_XXX_Morphotype_4	0	0	0	0	1	1
microfauna	morphotype	Eukaryota	Alveolata	Ciliophora	Ciliophora	Ciliophora	Ciliophora_X	Ciliophora_XX	Ciliophora_XXX	Ciliophora_XXX_Morphotype_5	1	0	0	0	0	0
microfauna	morphotype	Eukaryota	Alveolata	Ciliophora	Spirotrichea	Spirotrichea	Hypotrichia	Halteriidae	Halteria	Halteria-like_Morphotype_1	0	1	0	0	0	0
microfauna	morphotype	Eukaryota	Alveolata	Ciliophora	Spirotrichea	Spirotrichea	Hypotrichia	Halteriidae	Halteria	Halteria-like_Morphotype_2	0	0	0	0	0	0
microfauna	morphotype	Eukaryota	Alveolata	Ciliophora	Spirotrichea	Spirotrichea	Strombidiida	Strombidiidae	Strombidium	Strombidium-like_Morphotype_1	0	0	0	0	0	0
nanofauna	morphotype	Eukaryota	Excavata	Discoba	Kinetoplastea	Kinetoplastea	Neobodonida	Neobodonidae	Neobodo	Neobodo_designis	1	1	0	1	0	1
nanofauna	morphotype	Eukaryota	Excavata	Discoba	Euglenida	Euglenida	Petalomonadida	Scytomonadidae	Petalomonas	Petalomonas_sp.	0	1	1	0	1	0
nanofauna	morphotype	Eukaryota	Excavata	Discoba	Kinetoplastea	Kinetoplastea	Neobodonida	Rhynchomonadidae	Rhynchomonas	Rhynchomonas_nasuta	0	0	0	0	1	1
nanofauna	morphotype	Eukaryota	Excavata	Discoba	Kinetoplastea	Kinetoplastea	Eubodonida	Bodonidae	Bodonidae_X	Bodonidae_X_Morphotype_1	0	0	0	1	0	0
nanofauna	morphotype	Eukaryota	Excavata	Discoba	Kinetoplastea	Kinetoplastea	Eubodonida	Bodonidae	Bodonidae_X	Bodonidae_X_Morphotype_2	0	0	0	1	0	0
nanofauna	morphotype	Eukaryota	Excavata	Discoba	Kinetoplastea	Kinetoplastea	Eubodonida	Bodonidae	Bodonidae_X	Bodonidae_X_Morphotype_3	0	0	1	0	1	0
nanofauna	morphotype	Eukaryota	Excavata	Discoba	Kinetoplastea	Kinetoplastea	Eubodonida	Bodonidae	Bodonidae_X	Bodonidae_X_Morphotype_4	1	1	0	0	0	0
nanofauna	morphotype	Eukaryota	Excavata	Discoba	Kinetoplastea	Kinetoplastea	Eubodonida	Bodonidae	Bodonidae_X	Bodonidae_X_Morphotype_5	0	1	0	0	0	0
nanofauna	morphotype	Eukaryota	Excavata	Discoba	Kinetoplastea	Kinetoplastea	Eubodonida	Bodonidae	Bodonidae_X	Bodonidae_X_Morphotype_6	1	0	0	0	0	0
nanofauna	morphotype	Eukaryota	Excavata	Discoba	Kinetoplastea	Kinetoplastea	Eubodonida	Bodonidae	Bodonidae_X	Bodonidae_X_Morphotype_7	1	1	0	0	0	0
nanofauna	morphotype	Eukaryota	Excavata	Discoba	Kinetoplastea	Kinetoplastea	Eubodonida	Bodonidae	Bodonidae_X	Bodonidae_X_Morphotype_8	0	1	0	0	0	0
nanofauna	morphotype	Eukaryota	Excavata	Discoba	Euglenida	Euglenida	Euglenida_X	Euglenida_XX	Euglenida_XXX	Euglenida_XXX_Morphotype_1	0	0	0	1	0	0
nanofauna	morphotype	Eukaryota	Excavata	Discoba	Euglenida	Euglenida	Euglenida_X	Euglenida_XX	Euglenida_XXX	Euglenida_XXX_Morphotype_2	0	0	1	0	1	1
nanofauna	morphotype	Eukaryota	Excavata	Discoba	Euglenida	Euglenida	Euglenida_X	Euglenida_XX	Euglenida_XXX	Euglenida_XXX_Morphotype_3	0	1	0	0	0	0
nanofauna	morphotype	Eukaryota	Excavata	Discoba	Euglenida	Euglenida	Euglenida_X	Euglenida_XX	Euglenida_XXX	Euglenida_XXX_Morphotype_4	1	1	0	0	0	0
nanofauna	morphotype	Eukaryota	Excavata	Discoba	Euglenida	Euglenida	Euglenida_X	Euglenida_XX	Euglenida_XXX	Euglenida_XXX_Morphotype_5	1	0	0	0	0	0
nanofauna	morphotype	Eukaryota	Excavata	Discoba	Euglenida	Euglenida	Euglenida_X	Euglenida_XX	Euglenida_XXX	Euglenida_XXX_Morphotype_6	1	0	0	0	0	0
nanofauna	morphotype	Eukaryota	Apusozoa	Hilomonadea	Planomonadida	Planomonadida	Planomonadidae	Planomonadidae_Group-1	Ancyromonas	Ancyromonas_sp.	0	0	0	0	1	0
nanofauna	morphotype	Eukaryota	Rhizaria	Cercozoa	Filosa-Sarcomonadea	Filosa-Sarcomonadea	Cercomonadida	Cercomonadidae	Cercomonas	Cercomonas_sp.	0	0	0	1	0	1
nanofauna	morphotype	Eukaryota	Rhizaria	Cercozoa	Filosa-Sarcomonadea	Filosa-Sarcomonadea	Glissomonadida	Glissomonadida_X	Glissomonadida_XX	Glissomonadida_XX_sp.	0	0	0	0	1	0
nanofauna	morphotype	Eukaryota	Hacrobia	Cryptophyta	Cryptophyceae	Cryptophyceae	Goniomonadales	Goniomonadales_X	Goniomonas	Goniomonas_sp.	1	1	0	0	0	0
nanofauna	morphotype	Eukaryota	Excavata	Discoba	Euglenida	Euglenida	Euglenida_X	Entosiphonidae	Entosiphon	Entosiphon_sp.	1	1	0	0	0	0
nanofauna	morphotype	Eukaryota	Excavata	Discoba	Euglenida	Euglenida	Euglenida_X	Peranemaceae	Peranema	Peranema_sp.	1	1	0	1	0	1
nanofauna	morphotype	Eukaryota	Excavata	Discoba	Euglenida	Euglenida	Euglenida_X	Euglenida_XX	Euglenida_XXX_sp	Euglenida_XXX_Morphotype_1_het	0	0	0	0	1	1
meiofauna	morphotype	Eukaryota	Opisthokonta	Metazoa	Arthropoda	Branchiopoda	Diplostraca	Chydoridae	Alona	Alona sp.	0	0	0	0	1	0
meiofauna	morphotype	Eukaryota	Opisthokonta	Metazoa	Arthropoda	Ostracoda	Podocopida	Cyprididae	Eucypris	Eucypris virens	0	0	0	0	1	0
meiofauna	morphotype	Eukaryota	Opisthokonta	Metazoa	Arthropoda	Branchiopoda	Diplostraca	Euryceridae	Eurycercus	Eurycercus sp.	0	0	0	0	1	0
meiofauna	morphotype	Eukaryota	Opisthokonta	Metazoa	Arthropoda	Branchiopoda	Diplostraca	Cladocera	Cladocera	undet. Cladocera Morphotype 1	0	0	1	0	0	0
meiofauna	morphotype	Eukaryota	Opisthokonta	Metazoa	Arthropoda	Hexanauplia	Harpacticoida	Harpacticidae	Harpacticidae	undet. Harpacticoida	1	1	1	0	1	1
meiofauna	morphotype	Eukaryota	Opisthokonta	Metazoa	Arthropoda	Hexanauplia	Cyclopoida	Cyclopoida	Cyclopoida	undet. Naupliuslarvae (Cyclopoida)	1	0	0	0	0	0
meiofauna	morphotype	Eukaryota	Opisthokonta	Metazoa	Arthropoda	Hexanauplia	Harpacticoida	Harpacticidae	Harpacticidae	undet. Naupliuslarvae (Harpacticoida)	1	0	0	0	0	0
meiofauna	morphotype	Eukaryota	Opisthokonta	Metazoa	Arthropoda	Ostracoda	Podocopida	Cyprididae	Cyprididae	undet. Ostracoda (Eucypris virens - like)	1	0	0	0	0	0
meiofauna	morphotype	Eukaryota	Opisthokonta	Metazoa	Annelida	Clitellata	Oligochaeta	Aeolosomatidae	Aeolosomatidae	undet. Aeolosomatidae	1	0	0	0	0	0
meiofauna	morphotype	Eukaryota	Opisthokonta	Metazoa	Annelida	Clitellata	Oligochaeta	Oligochaeta	Oligochaeta	undet. Oligochaeta	1	1	0	0	0	1
meiofauna	morphotype	Eukaryota	Opisthokonta	Metazoa	Annelida	Annelida	Annelida	Annelida	Annelida	undet. Annelida Larvae	0	1	0	0	0	0
meiofauna	morphotype	Eukaryota	Opisthokonta	Metazoa	Nematoda	Nematoda	Nematoda	Nematoda	Nematoda	undet. Nematoda	1	1	1	1	1	1
meiofauna	morphotype	Eukaryota	Opisthokonta	Metazoa	Rotifera	Eurotatoria	Ploima	Brachionidae	Brachionus	Brachionus sp.	0	0	1	0	0	0
meiofauna	morphotype	Eukaryota	Opisthokonta	Metazoa	Rotifera	Eurotatoria	Ploima	Brachionidae	Euchlanis	Euchlanis sp.	1	1	1	0	1	1
meiofauna	morphotype	Eukaryota	Opisthokonta	Metazoa	Rotifera	Eurotatoria	Philodinida	Philodinidae	Philodina	Philodina sp.	1	0	0	0	0	0
meiofauna	morphotype	Eukaryota	Opisthokonta	Metazoa	Rotifera	Eurotatoria	Ploima	Synchaetidae	Synchaeta	Synchaeta sp	0	0	0	1	1	0
meiofauna	morphotype	Eukaryota	Opisthokonta	Metazoa	Rotifera	Eurotatoria	Eurotatoria	Eurotatoria	Bdelloidea	undet. Bdelloidea	0	1	0	1	1	1
meiofauna	morphotype	Eukaryota	Opisthokonta	Metazoa	Rotifera	Eurotatoria	Ploima	Notommatidae	Cephalodella	undet. Cephalodella	1	1	0	0	1	0
meiofauna	morphotype	Eukaryota	Opisthokonta	Metazoa	Rotifera	Rotifera	Rotifera	Rotifera	Rotifera	undet. Rotifera	0	0	1	0	0	1
meiofauna	morphotype	Eukaryota	Opisthokonta	Metazoa	Gastrotricha	Gastrotricha	Chaetonotida	Chaetonotidae	Chaetonotus	Chaetonotus sp.	1	1	0	0	0	0
meiofauna	morphotype	Eukaryota	Opisthokonta	Metazoa	Gastrotricha	Gastrotricha	Gastrotricha	Gastrotricha	Gastrotricha	undet. Gastrotricha	0	0	0	0	1	0
meiofauna	morphotype	Eukaryota	Opisthokonta	Metazoa	Tardigrada	Eutardigrada	Parachela	Macrobiotidae	Macrobiotidae	undet. Macrobiotidae	0	0	0	0	0	1
macrofauna	morphotype	Eukaryota	Opisthokonta	Metazoa	Arthropoda_Crustacea	Ichthyostraca	Arguloida	Argulidae	Argulus	Argulus foliaceus	0	0	0	0	0	0
macrofauna	morphotype	Eukaryota	Opisthokonta	Metazoa	Arthropoda_Crustacea	Crustacea	Isopoda	Asellidae	Asellus	Asellus aquaticus	0	1	0	1	1	0
macrofauna	morphotype	Eukaryota	Opisthokonta	Metazoa	Arthropoda_Crustacea	Crustacea	Amphipoda	Corophiidae	Corophium	Corophium sp. Morphotype 1	1	1	0	0	0	0
macrofauna	morphotype	Eukaryota	Opisthokonta	Metazoa	Arthropoda_Crustacea	Crustacea	Amphipoda	Corophiidae	Corophium	Corophium sp. Morphotype 2	0	1	0	0	0	0
macrofauna	morphotype	Eukaryota	Opisthokonta	Metazoa	Arthropoda_Crustacea	Crustacea	Amphipoda	Gammaridae	Dikerogammarus	Dikerogammarus sp. Morphotype 1	0	0	1	0	0	0
macrofauna	morphotype	Eukaryota	Opisthokonta	Metazoa	Arthropoda_Crustacea	Crustacea	Amphipoda	Gammaridae	Dikerogammarus	Dikerogammarus sp. Morphotype 2	0	0	0	0	1	0
macrofauna	morphotype	Eukaryota	Opisthokonta	Metazoa	Arthropoda_Crustacea	Crustacea	Amphipoda	Gammaridae	Dikerogammarus	Dikerogammarus sp. Morphotype 3	0	1	0	1	0	0
macrofauna	morphotype	Eukaryota	Opisthokonta	Metazoa	Arthropoda_Crustacea	Crustacea	Amphipoda	Gammaridae	Dikerogammarus	Dikerogammarus sp. Morphotype 4	0	0	0	1	0	0
macrofauna	morphotype	Eukaryota	Opisthokonta	Metazoa	Arthropoda_Crustacea	Crustacea	Amphipoda	Gammaridae	Dikerogammarus	Dikerogammarus sp. Morphotype 5	0	1	0	0	0	0
macrofauna	morphotype	Eukaryota	Opisthokonta	Metazoa	Arthropoda_Crustacea	Crustacea	Amphipoda	Gammaridae	Dikerogammarus	Dikerogammarus sp. Morphotype 6	0	1	0	0	0	0
macrofauna	morphotype	Eukaryota	Opisthokonta	Metazoa	Arthropoda_Crustacea	Crustacea	Amphipoda	Gammaridae	Dikerogammarus	Dikerogammarus sp. Morphotype 7	0	1	0	0	0	0
macrofauna	morphotype	Eukaryota	Opisthokonta	Metazoa	Arthropoda_Crustacea	Crustacea	Amphipoda	Gammaridae	Dikerogammarus	Dikerogammarus sp. Morphotype 8	0	1	0	0	0	0
macrofauna	morphotype	Eukaryota	Opisthokonta	Metazoa	Arthropoda_Crustacea	Crustacea	Amphipoda	Gammaridae	Dikerogammarus	Dikerogammarus sp. Morphotype 9	0	0	0	1	0	0
macrofauna	morphotype	Eukaryota	Opisthokonta	Metazoa	Arthropoda_Crustacea	Crustacea	Amphipoda	Gammaridae	Dikerogammarus	Dikerogammarus sp. Morphotype 10	1	1	0	0	0	0
macrofauna	morphotype	Eukaryota	Opisthokonta	Metazoa	Arthropoda_Crustacea	Crustacea	Amphipoda	Gammaridae	Dikerogammarus	Dikerogammarus sp. Morphotype 11	1	1	0	0	0	0
macrofauna	morphotype	Eukaryota	Opisthokonta	Metazoa	Arthropoda_Crustacea	Crustacea	Amphipoda	Gammaridae	Dikerogammarus	Dikerogammarus sp. Morphotype 12	1	1	0	0	0	0
macrofauna	morphotype	Eukaryota	Opisthokonta	Metazoa	Arthropoda_Crustacea	Crustacea	Amphipoda	Gammaridae	Gammarus	Gammarus sp.	0	0	1	0	0	0
macrofauna	morphotype	Eukaryota	Opisthokonta	Metazoa	Arthropoda_Crustacea	Crustacea	Isopoda	Janiridae	Jaera	Jaera istri	1	0	0	0	0	0
macrofauna	morphotype	Eukaryota	Opisthokonta	Metazoa	Arthropoda_Crustacea	Crustacea	Mysida	Mysidae	Limnomysis	Limnomysis benedeni	0	0	0	1	1	1
macrofauna	morphotype	Eukaryota	Opisthokonta	Metazoa	Arthropoda_Crustacea	Crustacea	Decapoda	Cambaridae	Procambarus	Procambarus clarkii	0	0	0	0	0	1
macrofauna	morphotype	Eukaryota	Opisthokonta	Metazoa	Arthropoda_Crustacea	Crustacea	Amphipoda	Amphipoda	Amphipoda	undet. Dead Amphipode	1	1	0	0	0	0
macrofauna	morphotype	Eukaryota	Opisthokonta	Metazoa	Arthropoda_Crustacea	Crustacea	Amphipoda	Amphipoda	Amphipoda	undt. Amphipode Morphotype 1	0	0	1	0	0	0
macrofauna	morphotype	Eukaryota	Opisthokonta	Metazoa	Arthropoda_Crustacea	Crustacea	Amphipoda	Amphipoda	Amphipoda	undt. Amphipode Morphotype 2	0	0	0	0	0	0
macrofauna	morphotype	Eukaryota	Opisthokonta	Metazoa	Arthropoda_Crustacea	Crustacea	Amphipoda	Amphipoda	Amphipoda	undt. Amphipode Morphotype 3	0	0	0	1	0	0
macrofauna	morphotype	Eukaryota	Opisthokonta	Metazoa	Arthropoda_Crustacea	Crustacea	Amphipoda	Amphipoda	Amphipoda	undt. Amphipode Morphotype 4	0	0	0	1	0	0
macrofauna	morphotype	Eukaryota	Opisthokonta	Metazoa	Arthropoda_Crustacea	Crustacea	Crustacea	Crustacea	Crustacea	undt. Crustacea	0	1	0	0	0	0
macrofauna	morphotype	Eukaryota	Opisthokonta	Metazoa	Arthropoda_Hexapoda	Insecta	Diptera	Ceratopogonidae	Bezzia	Bezzia sp.	0	0	0	0	1	0
macrofauna	morphotype	Eukaryota	Opisthokonta	Metazoa	Arthropoda_Hexapoda	Insecta	Ephemeroptera	Caenidae	Caenis	Caenis sp.	0	0	0	1	1	1
macrofauna	morphotype	Eukaryota	Opisthokonta	Metazoa	Arthropoda_Hexapoda	Insecta	Ephemeroptera	Baetidae	Cloeon	Cloeon simile - like Morphotype 1	0	0	0	1	0	0
macrofauna	morphotype	Eukaryota	Opisthokonta	Metazoa	Arthropoda_Hexapoda	Insecta	Ephemeroptera	Baetidae	Cloeon	Cloeon simile - like Morphotype 2	0	0	0	0	1	1
macrofauna	morphotype	Eukaryota	Opisthokonta	Metazoa	Arthropoda_Hexapoda	Insecta	Odonata	Libellulidae	Libellula	Libellula depressa Morphotype 1	0	0	0	0	1	1
macrofauna	morphotype	Eukaryota	Opisthokonta	Metazoa	Arthropoda_Hexapoda	Insecta	Odonata	Libellulidae	Libellula	Libellula depressa Morphotype 2	0	0	0	1	1	0
macrofauna	morphotype	Eukaryota	Opisthokonta	Metazoa	Arthropoda_Hexapoda	Insecta	Hemiptera	Notonectidae	Notonecta	Notonecta sp.	0	0	0	0	1	0
macrofauna	morphotype	Eukaryota	Opisthokonta	Metazoa	Arthropoda_Hexapoda	Insecta	Coleoptera	Dytiscidae	Platambus	Platambus maculatus	0	0	0	0	1	0
macrofauna	morphotype	Eukaryota	Opisthokonta	Metazoa	Arthropoda_Hexapoda	Insecta	Odonata	Anisoptera	Anisoptera	undt. Anisoptera	0	0	0	0	1	0
macrofauna	morphotype	Eukaryota	Opisthokonta	Metazoa	Arthropoda_Hexapoda	Insecta	Diptera	Chironomidae	Chironomidae	undt. Chironomidae Morphotype 1	1	1	1	1	1	0
macrofauna	morphotype	Eukaryota	Opisthokonta	Metazoa	Arthropoda_Hexapoda	Insecta	Diptera	Chironomidae	Chironomidae	undt. Chironomidae Morphotype 2	0	1	0	0	0	0
macrofauna	morphotype	Eukaryota	Opisthokonta	Metazoa	Arthropoda_Hexapoda	Insecta	Diptera	Chironomidae	Chironomidae	undt. Chironomidae Morphotype 3	1	1	0	1	0	0
macrofauna	morphotype	Eukaryota	Opisthokonta	Metazoa	Arthropoda_Hexapoda	Insecta	Diptera	Chironomidae	Chironomidae	undt. Chironomidae like	0	0	0	1	0	0
macrofauna	morphotype	Eukaryota	Opisthokonta	Metazoa	Arthropoda_Hexapoda	Insecta	Coleoptera	Dytiscidae	Dytiscidae	undt. Dytiscidae Imago	0	0	0	1	1	1
macrofauna	morphotype	Eukaryota	Opisthokonta	Metazoa	Arthropoda_Hexapoda	Insecta	Coleoptera	Dytiscidae	Dytiscidae	undt. Dytiscidae larvae	0	0	0	0	1	0
macrofauna	morphotype	Eukaryota	Opisthokonta	Metazoa	Arthropoda_Hexapoda	Insecta	Ephemeroptera	Ephemeroptera	Ephemeroptera	undt. Ephemeroptera	0	0	0	0	1	0
macrofauna	morphotype	Eukaryota	Opisthokonta	Metazoa	Arthropoda_Hexapoda	Insecta	Odonata	Zygoptera	Zygoptera	undt. Zygoptera	1	0	0	0	0	0
macrofauna	morphotype	Eukaryota	Opisthokonta	Metazoa	Arthropoda_Hexapoda	Insecta	Coleoptera	Haliplidae	Haliplidae	undt. Haliplidae	0	0	0	0	1	0
macrofauna	morphotype	Eukaryota	Opisthokonta	Metazoa	Arthropoda_Hexapoda	Insecta	Coleoptera	Haliplidae	Haliplidae	undt. Haliplidae larvae	0	0	0	1	1	1
macrofauna	morphotype	Eukaryota	Opisthokonta	Metazoa	Arthropoda_Hexapoda	Insecta	Heteroptera	Hydrocorisae	Hydrocorisae	undt. Hydrocorisae Morphotype 1	0	0	0	0	1	1
macrofauna	morphotype	Eukaryota	Opisthokonta	Metazoa	Arthropoda_Hexapoda	Insecta	Heteroptera	Hydrocorisae	Hydrocorisae	undt. Hydrocorisae Morphotype 2	0	0	0	0	0	1
macrofauna	morphotype	Eukaryota	Opisthokonta	Metazoa	Arthropoda_Hexapoda	Insecta	Heteroptera	Hydrocorisae	Hydrocorisae	undt. Hydrocorisae Morphotype 3	0	0	1	1	1	1
macrofauna	morphotype	Eukaryota	Opisthokonta	Metazoa	Arthropoda_Hexapoda	Insecta	Heteroptera	Hydrocorisae	Hydrocorisae	undt. Hydrocorisae Morphotype 4	0	0	1	1	1	0
macrofauna	morphotype	Eukaryota	Opisthokonta	Metazoa	Arthropoda_Hexapoda	Insecta	Trichoptera	Hydropsychidae	Hydropsychidae	undt. Hydropsychidae	1	0	0	0	0	0
macrofauna	morphotype	Eukaryota	Opisthokonta	Metazoa	Arthropoda_Hexapoda	Insecta	Insecta	Insecta	Insecta	undt. Insecta	1	0	0	0	0	0
macrofauna	morphotype	Eukaryota	Opisthokonta	Metazoa	Arthropoda_Hexapoda	Insecta	Pterygota	Pterygota	Pterygota	undt. Pterygota larvae	0	0	0	0	1	1
macrofauna	morphotype	Eukaryota	Opisthokonta	Metazoa	Arthropoda_Hexapoda	Insecta	Trichoptera	Trichoptera	Trichoptera	undt. Shellless Trichoptera Morphotype 1	0	0	0	0	1	0
macrofauna	morphotype	Eukaryota	Opisthokonta	Metazoa	Arthropoda_Hexapoda	Insecta	Trichoptera	Trichoptera	Trichoptera	undt. Shellless Trichoptera Morphotype 2	0	0	0	0	1	0
macrofauna	morphotype	Eukaryota	Opisthokonta	Metazoa	Arthropoda_Hexapoda	Insecta	Trichoptera	Trichoptera	Trichoptera	undt. Shellless Trichoptera Morphotype 3	0	0	0	0	1	0
macrofauna	morphotype	Eukaryota	Opisthokonta	Metazoa	Arthropoda_Hexapoda	Insecta	Trichoptera	Trichoptera	Trichoptera	undt. Shellless Trichoptera Morphotype 4	0	0	0	0	1	0
macrofauna	morphotype	Eukaryota	Opisthokonta	Metazoa	Arthropoda_Hexapoda	Insecta	Trichoptera	Trichoptera	Trichoptera	undt. Shellless Trichoptera Morphotype 5	0	0	0	0	1	0
macrofauna	morphotype	Eukaryota	Opisthokonta	Metazoa	Arthropoda_Hexapoda	Insecta	Trichoptera	Trichoptera	Trichoptera	undt. Shellless Trichoptera Morphotype 6	0	0	0	0	1	0
macrofauna	morphotype	Eukaryota	Opisthokonta	Metazoa	Arthropoda_Hexapoda	Insecta	Trichoptera	Trichoptera	Trichoptera	undt. Shellless Trichoptera Morphotype 7	1	0	0	0	0	0
macrofauna	morphotype	Eukaryota	Opisthokonta	Metazoa	Arthropoda_Hexapoda	Insecta	Trichoptera	Trichoptera	Trichoptera	undt. Shellless Trichoptera Morphotype 8	1	0	0	0	0	0
macrofauna	morphotype	Eukaryota	Opisthokonta	Metazoa	Arthropoda_Hexapoda	Insecta	Trichoptera	Trichoptera	Trichoptera	undt. Trichoptera Morphotype 1	0	0	0	0	0	2
macrofauna	morphotype	Eukaryota	Opisthokonta	Metazoa	Arthropoda_Hexapoda	Insecta	Trichoptera	Trichoptera	Trichoptera	undt. Trichoptera Morphotype 2	0	0	0	0	0	1
macrofauna	morphotype	Eukaryota	Opisthokonta	Metazoa	Arthropoda_Hexapoda	Insecta	Trichoptera	Trichoptera	Trichoptera	undt. Trichoptera Morphotype 3	0	0	0	0	1	0
macrofauna	morphotype	Eukaryota	Opisthokonta	Metazoa	Arthropoda_Hexapoda	Insecta	Trichoptera	Trichoptera	Trichoptera	undt. Trichoptera Morphotype 4	0	0	0	0	1	0
macrofauna	morphotype	Eukaryota	Opisthokonta	Metazoa	Arthropoda_Hexapoda	Insecta	Trichoptera	Trichoptera	Trichoptera	undt. Trichoptera Morphotype 5	1	1	0	1	1	1
macrofauna	morphotype	Eukaryota	Opisthokonta	Metazoa	Arthropoda_Hexapoda	Insecta	Trichoptera	Trichoptera	Trichoptera	undt. Trichoptera Morphotype 6	1	0	0	0	0	0
macrofauna	morphotype	Eukaryota	Opisthokonta	Metazoa	Arthropoda_Hexapoda	Insecta	Odonata	Zygoptera	Zygoptera	undt. Zygoptera Morphotype 1	0	0	0	1	1	1
macrofauna	morphotype	Eukaryota	Opisthokonta	Metazoa	Arthropoda_Hexapoda	Insecta	Odonata	Zygoptera	Zygoptera	undt. Zygoptera Morphotype 2	0	0	0	1	0	0
macrofauna	morphotype	Eukaryota	Opisthokonta	Metazoa	Arthropoda_Chelicerata	Arachnida	Trombidiformes	Hydrachnidae	Hydrachna	Hydrachna globosa Morphotype 1	0	0	1	0	0	1
macrofauna	morphotype	Eukaryota	Opisthokonta	Metazoa	Arthropoda_Chelicerata	Arachnida	Trombidiformes	Hydrachnidae	Hydrachna	Hydrachna globosa Morphotype 2	0	0	1	1	1	1
macrofauna	morphotype	Eukaryota	Opisthokonta	Metazoa	Arthropoda_Chelicerata	Arachnida	Trombidiformes	Hydrachnidae	Hydrachna	Hydrachna globosa Morphotype 3	0	0	1	1	1	1
macrofauna	morphotype	Eukaryota	Opisthokonta	Metazoa	Arthropoda_Chelicerata	Arachnida	Acari	Acari	Acari	undt. Acari	1	0	0	0	0	0
macrofauna	morphotype	Eukaryota	Opisthokonta	Metazoa	Mollusca	Gastropoda	Lymnaeoidea	Planorbidae	Anisus	Anisus vortex Morphotype 1	0	0	0	1	1	1
macrofauna	morphotype	Eukaryota	Opisthokonta	Metazoa	Mollusca	Gastropoda	Lymnaeoidea	Planorbidae	Anisus	Anisus vortex Morphotype 2	0	0	0	1	0	0
macrofauna	morphotype	Eukaryota	Opisthokonta	Metazoa	Mollusca	Gastropoda	Littorinimorpha	Bithyniidae	Bithynia	Bithynia sp. Morphotype 1	0	0	1	1	1	1
macrofauna	morphotype	Eukaryota	Opisthokonta	Metazoa	Mollusca	Gastropoda	Littorinimorpha	Bithyniidae	Bithynia	Bithynia sp. Morphotype 2	0	0	0	1	0	1
macrofauna	morphotype	Eukaryota	Opisthokonta	Metazoa	Mollusca	Gastropoda	Littorinimorpha	Bithyniidae	Bithynia	Bithynia sp. Morphotype 3	0	0	0	0	1	0
macrofauna	morphotype	Eukaryota	Opisthokonta	Metazoa	Mollusca	Gastropoda	Planorbidae	Planorbidae	Gyraulus	Gyraulus sp.	0	0	1	0	1	1
macrofauna	morphotype	Eukaryota	Opisthokonta	Metazoa	Mollusca	Gastropoda	Lymnaeoidea	Lymnaeidae	Lymnaea	Lymnaea stagnalis	0	0	0	1	1	1
macrofauna	morphotype	Eukaryota	Opisthokonta	Metazoa	Mollusca	Gastropoda	Lymnaeoidea	Lymnaeidae	Lymnaea	Lymnaea stagnalis - like	0	0	0	0	1	0
macrofauna	morphotype	Eukaryota	Opisthokonta	Metazoa	Mollusca	Gastropoda	Lymnaeoidea	Physidae	Physella	Physella acuta	0	0	0	1	0	0
macrofauna	morphotype	Eukaryota	Opisthokonta	Metazoa	Mollusca	Gastropoda	Lymnaeoidea	Lymnaeidae	Radix	Radix ovata	0	0	1	1	1	1
macrofauna	morphotype	Eukaryota	Opisthokonta	Metazoa	Mollusca	Gastropoda	Lymnaeoidea	Lymnaeidae	Radix	Radix sp.	0	0	0	0	1	0
macrofauna	morphotype	Eukaryota	Opisthokonta	Metazoa	Mollusca	Gastropoda	Cycloneritida	Neritidae	Theodoxus	Theodoxus fluviatilis	1	0	0	0	0	0
macrofauna	morphotype	Eukaryota	Opisthokonta	Metazoa	Mollusca	Gastropoda	Gastropoda	Gastropoda	Gastropoda	undt. Gastropod Morphotype 1	0	0	1	0	1	0
macrofauna	morphotype	Eukaryota	Opisthokonta	Metazoa	Mollusca	Gastropoda	Gastropoda	Gastropoda	Gastropoda	undt. Gastropod Morphotype 2	0	0	0	1	0	0
macrofauna	morphotype	Eukaryota	Opisthokonta	Metazoa	Mollusca	Gastropoda	Gastropoda	Gastropoda	Gastropoda	undt. Gastropod Morphotype 3	0	0	0	0	0	1
macrofauna	morphotype	Eukaryota	Opisthokonta	Metazoa	Mollusca	Gastropoda	Architaenioglossa	Viviparidae	Viviparus	Viviparus sp.	0	0	1	0	0	0
macrofauna	morphotype	Eukaryota	Opisthokonta	Metazoa	Mollusca	Bivalvia	Myida	Dreissenidae	Dreissena	Dreissena polymorpha	0	0	0	1	0	1
macrofauna	morphotype	Eukaryota	Opisthokonta	Metazoa	Mollusca	Bivalvia	Myida	Dreissenidae	Dreissena	Dreissena Larvae	0	1	0	1	0	0
macrofauna	morphotype	Eukaryota	Opisthokonta	Metazoa	Mollusca	Bivalvia	Venerida	Sphaeriidae	Pisidium	Pisidium sp.	0	0	1	1	1	0
macrofauna	morphotype	Eukaryota	Opisthokonta	Metazoa	Mollusca	Bivalvia	Venerida	Cyrenidae	Corbicula	Corbicula sp.	1	1	0	0	1	1
macrofauna	morphotype	Eukaryota	Opisthokonta	Metazoa	Mollusca	Bivalvia	Bivalvia	Bivalvia	Bivalvia	undt. Bivalvia	0	0	1	0	0	0
macrofauna	morphotype	Eukaryota	Opisthokonta	Metazoa	Annelida	Clitellata-Hirudinea	Rhynchobdellida	Glossiphoniidae	Glossiphonia	Glossiphonia complanata	0	0	0	1	1	0
macrofauna	morphotype	Eukaryota	Opisthokonta	Metazoa	Annelida	Clitellata-Hirudinea	Rhynchobdellida	Glossiphoniidae	Glossiphonia	Glossiphonia heteroclita - like	0	0	0	1	0	0
macrofauna	morphotype	Eukaryota	Opisthokonta	Metazoa	Annelida	Clitellata-Hirudinea	Rhynchobdellida	Glossiphoniidae	Helobdella	Helobdella stagnalis	0	0	0	1	1	0
macrofauna	morphotype	Eukaryota	Opisthokonta	Metazoa	Annelida	Clitellata-Hirudinea	Hirudinida	Piscicolidae	Piscicola	Piscicola geometra - like	0	0	0	0	1	0
macrofauna	morphotype	Eukaryota	Opisthokonta	Metazoa	Annelida	Clitellata-Hirudinea	Hirudinida	Hirudinida	Hirudinida	undt. Hirudinea Morphotype 1	0	0	0	1	1	0
macrofauna	morphotype	Eukaryota	Opisthokonta	Metazoa	Annelida	Clitellata-Hirudinea	Hirudinida	Hirudinida	Hirudinida	undt. Hirudinea Morphotype 2	0	0	0	0	0	0
macrofauna	morphotype	Eukaryota	Opisthokonta	Metazoa	Annelida	Clitellata-Hirudinea	Hirudinida	Hirudinida	Hirudinida	undt. Hirudinea Morphotype 3	0	0	0	0	1	0
macrofauna	morphotype	Eukaryota	Opisthokonta	Metazoa	Annelida	Annelida	Annelida	Annelida	Annelida	undt. Annelida	1	0	0	0	0	0
macrofauna	morphotype	Eukaryota	Opisthokonta	Metazoa	Platyhelminthes	Rhabditophora	Tricladida	Dugesiidae	Dugesia	Dugesia sp. Morphotype 1	0	0	0	1	0	1
macrofauna	morphotype	Eukaryota	Opisthokonta	Metazoa	Platyhelminthes	Rhabditophora	Tricladida	Dugesiidae	Dugesia	Dugesia sp. Morphotype 2	0	0	0	1	0	0
