## Additional file 3 for "The dilemma of underestimating freshwater biodiversity: morphological and molecular approaches"

### Sheet: Sheet1
Table S4. Summary of richness and shared taxa per size class. Table contains information on sediment composition, habitat, site, mean morphotype richness, ASV richness (80-100% sequence similarity and 98-100% sequence similarity) as well as the percentage of shared taxa for both ASV richness approaches.
Site	Habitat	Sizeclass	Sediment composition	Morphotype richness (mean ± sd)	ASV richnes (80-100% p-identity)	ASV richnes (98-100% p-identity)	Shared taxa between both approach (ASVs 80-100% p-identity) [%]	Shared taxa between both approach (ASVs 98-100% p-identity) [%]
A	oxbow	nanofauna	sed_A	3.3 ± 1.2	161	39	2	8.5
A	oxbow	microfauna	sed_A	1.7 ± 0.6	130	38	1.3	4.5
A	oxbow	meiofauna	sed_A	5.7 ± 2.1	328	63	1.7	9
A	oxbow	macrofauna	sed_A	16 ± 3	169	67	9.5	23.9
C	gravelpit	nanofauna	sed_C	4.8 ± 1.2	118	22	4.1	21.8
C	gravelpit	microfauna	sed_C	4.9 ± 2.1	163	50	3	9.8
C	gravelpit	meiofauna	sed_C	8 ± 0	452	82	1.8	9.8
C	gravelpit	macrofauna	sed_C	35.6 ± 1.5	239	82	14.9	43.4
D	gravelpit	nanofauna	sed_D	1.7 ± 1.5	138	38	1.2	4.5
D	gravelpit	microfauna	sed_D	5.7 ± 1.5	120	42	4.8	13.6
D	gravelpit	meiofauna	sed_D	4 ± 1	641	104	0.6	3.8
D	gravelpit	macrofauna	sed_D	20.7 ± 2.3	309	95	6.7	21.8
E	rhine	nanofauna	sed_boulder	9 ± 2.6	101	27	8.9	33.3
E	rhine	microfauna	sed_boulder	10.3 ± 2.3	118	45	8.7	22.9
E	rhine	meiofauna	sed_boulder	7.3 ± 0.6	281	62	2.6	11.8
E	rhine	macrofauna	sed_boulder	11.7 ± 2.3	169	62	6.9	18.9
F	rhine	nanofauna	sed_boulder	9.3 ± 0.6	111	21	8.4	44.3
F	rhine	microfauna	sed_boulder	9.3 ± 2.5	99	39	9.4	23.8
F	rhine	meiofauna	sed_boulder	8 ± 2	368	69	2.2	11.6
F	rhine	macrofauna	sed_boulder	15 ± 2	183	60	8.2	25
